# Functional characterization of the strawberry calcium-dependent protein kinase FvCPK28

**DOI:** 10.64898/2026.10.26.762000

**Authors:** Márcia Gonçalves-Dias, Jacqueline Monaghan

**Affiliations:** Department of Biology, Queen’s University, Kingston, ON, Canada; Biological Sciences Department, Luiz de Queiroz College of Agriculture, University of São Paulo, Piracicaba, Brazil

**Keywords:** CPK28, BIK1, pattern-triggered immunity, immune homeostasis, Rosaceae, *Fragaria vesca*

## Abstract

Calcium-dependent protein kinases (CDPKs) translate cellular calcium signals into phosphorylation events that regulate plant development and immunity. In *Arabidopsis thaliana*, CPK28 restrains pattern-triggered immunity by limiting the accumulation of the receptor-like cytoplasmic kinase BOTRYTIS-INDUCED KINASE 1 (BIK1), and contributes to roles in development such as stem elongation. CPK28 orthologs have been described in several crops, but not in Rosaceae, a family that includes economically important fruits such as strawberry, apple, peach, and raspberry. Phylogenetic analysis of CDPKs and CDPK-related kinases (CRKs) in four Rosaceae species and Arabidopsis identified CPK28 orthologs forming a clade with Arabidopsis CPK28. Using the woodland strawberry (*Fragaria vesca*) ortholog, FvCPK28, as a case study, we show that FvCPK28 is a calcium-dependent kinase that phosphorylates both Arabidopsis AtBIK1 and a strawberry FvBIK1 homolog *in vitro* and associates with both proteins *in planta*. When expressed in the Arabidopsis *cpk28-1* mutant, FvCPK28 restored stem elongation and immune responses to wild-type levels. These results show that the strawberry ortholog retains the biochemical and biological properties of CPK28. This work extends the functional study of CPK28 to the Rosaceae and identifies FvCPK28 as a candidate for modulating the balance between growth and defense in strawberry.

**Main Conclusion:** Strawberry FvCPK28 retains the biochemical and genetic properties of Arabidopsis CPK28, functioning as a Ca^2+^-dependent kinase that associates with and phosphorylates AtBIK1 and complements the *cpk28-1* mutant.
