## Supplemental Table S1 for "Functional characterization of the strawberry calcium-dependent protein kinase FvCPK28"

### Sheet: Clones
Table S1: Germplasm and clones used and generated in this study.
Clones used in this study.
Gene ID	Gene name	Clone name	Clone details	Resistance marker	Citation
FvH4_1g11780.1	FvCPK28	pTwistENTR-FvCPK28 (np/ns)	Gateway-compatible pENTR entry vector; coding sequence of FvCPK28 with no promoter (np) and no stop codon (ns).	Kanamycin	This study; synthesized and cloned by Twist BioSciences; designed by MGD
		pK7FWG2-35S:FvCPK28-GFP	pK7FWG destination vector with 35S promoter and C-terminal GFP tag; assembled by Gateway LR reaction using pTwistENTR-FvCPK28 np/ns.	Spectinomycin	This study; cloned by MGD
		pET28a+-pT7:His6-FvCPK28	pET28a+ vector for T7-driven expression of recombinant protein in E. coli for purification; cloned using restriction digestion followed by ligation; coding sequence of FvCPK28 (no promoter, no stop codon) was synthesized by Twist BioSciences with flanking 5'-BamHI and 3' Sall sites for assembly.	Kanamycin	This study; cloned by MGD
		pGWB-35S:FvCPK28-nLUC	Gateway-compatible destination vector containing C-terminal luciferase for split-luciferase complementation assay; coding sequence of FvCPK28 (no promoter, no stop codon) with C-terminal FLAG tag was synthesized by Twist BioSciences with flanking attL sites.	Kanamycin, Chloramphenicol	This study; cloned by MGD
FvH4_7g22540.1	FvBIK1	pGWB-35S:cLUC-FvBIK1	Gateway-compatible destination vector containing N-terminal luciferase for split-luciferase complementation assay; coding sequence of FvBIK1 (no promoter, no stop codon) with C-terminal FLAG tag was synthesized by Twist BioSciences with flanking attL sites.	Kanamycin, Chloramphenicol	This study; cloned by MGD
		pET28a+-pT7:His6-FvBIK1-D195N	pET28a+ vector for T7-driven expression of recombinant protein in E. coli for purification; cloned using restriction digestion followed by ligation; coding sequence of FvBIK1-D195N (no promoter, no stop codon) was synthesized by Twist BioSciences with flanking 5'-BamHI and 3' Sall sites for assembly.	Kanamycin	This study; cloned by MGD
At1g21250	WAK1	pCAMBIA1300-35S:WAK1-HA-nLUC	pCAMBIA1300-nLUC binary vector expressing WAK1.	Kanamycin	Gonçalves Dias et al., 2024
At2g39660	AtBIK1	pCAMBIA1300-35S:cLUC-BIK1	pCAMBIA1300-cLUC binary vector expressing BIK1.	Kanamycin	Wang J et al., 2018a
		pGex6p.1-pT7:GST-AtBIK1-K105A/K106A	pGex6p.1 vector for T7-driven expression of recombinant protein in E. coli for purification; see citation for cloning details.	Carbenicillin	Bredow et al., 2021
P11690	TBSV-P19	pBIN-P19	pBIN binary vector expressing Tomato Bushy Stunt Virus (TBSV) RNA silencing suppressor P19 to aid in expression of constructs driven by the Cauliflower Mosaic Virus (CaMV) 35S promoter.	Kanamycin	Voinnet et al., 2003

### Sheet: Germplasm
Table S1: Germplasm and clones generated in this study.
Germplasm used in this study.
Gene name	Gene IDs	Species	Line Name	ABRC Code	Citation
N/A	N/A	Nicotiana benthamiana	WT	N/A	N/A
N/A	N/A	Arabidopsis thaliana ecotype Col-0	Col-0	N/A	N/A
AtCPK28	At5g66210	Arabidopsis thaliana ecotype Col-0	cpk28-1	GABIKAT_532308	Matschi et al., 2013; Monaghan et al., 2014
		Arabidopsis thaliana ecotype Col-0	cpk28-1/35S:AtCPK28-YFP	N/A	Matschi et al., 2013; Monaghan et al., 2014
FvCPK28	FvH4_1g11780.1	Arabidopsis thaliana ecotype Col-0	cpk28-1/35S:FvCPK28-GFP line 13	N/A	This study; generated by MGD
		Arabidopsis thaliana ecotype Col-0	cpk28-1/35S:FvCPK28-GFP line 14	N/A	This study; generated by MGD
